# Super-Resolution Atlas of SARS-CoV-2 Infection Reveals Protease-Dependent Organelle Maturation, dsRNA Landscapes, and Intracellular Structural Proteins

**DOI:** 10.1101/2025.08.15.670620

**Authors:** Leonid Andronov, Mengting Han, Ashwin Balaji, Yanyu Zhu, Lei S. Qi, W. E. Moerner

## Abstract

Coronaviral replication depends on double-membrane vesicles (DMVs), yet where polyprotein processing occurs and how replication organelles mature remain unresolved. We built a multi­color super-resolution atlas of SARS-CoV-2 RNA, non-structural and structural proteins in infected human cells, combining 3D single-molecule localization with radial and angular pair-correlation analysis. The atlas uncovers fundamental spatial principles. First, nsp5 (3CL^pro^) localizes within the DMV lumen near pores, with nsp7–nsp16 positioned interior to nsp4, supporting a protease-dependent maturation model in which nsp5 action permits membrane closure and subsequently completes intravesicular polyprotein processing to activate replication complexes. Second, we identify dsRNA connectors bridging DMVs and non-canonical, nsp3/4-lacking dsRNA granules decorated with replicase components, consistent with a condensate-mediated route for trafficking replication intermediates. Third, mapping structural proteins reveals M- and S-positive virion assembly intermediates along the secretory route, while premature intracellular S1 shedding captures the baseline instability of the original virus isolate prior to evolutionary adaptation. Finally, the antiviral nirmatrelvir induces multilayered bodies of uncleaved polyproteins (nsp4–5–10–16) that persist after washout and precede rapid rebound, suggesting a drug-induced reservoir state. Beyond mapping the viral architecture, this atlas resolves the spatial context of proteolysis and organelle remodeling, providing a framework for pan-coronaviral mechanisms and antiviral design.
