## Supplementary Table 1 for "Super-Resolution Atlas of SARS-CoV-2 Infection Reveals Protease-Dependent Organelle Maturation, dsRNA Landscapes, and Intracellular Structural Proteins"

### Sheet: Sheet1
Supplementary Table 1. Antibodies used in this study. Note: For anti-S1 antibodies, the antibodies shown in gray font produced a weaker cellular signal.
Primary antibodies
Antigen	Host species	Vendor	Part Cat #	Lot	Dilution	Stock (mg/ml)	# of cells imaged in SR, at least
dsRNA	Mouse monoclonal J2	SCICONS	10010200	J2-2017	1:200	1	500
nsp1	Rabbit polyclonal	ProteinTech	29287-1-AP	00095243	1:200	1	34
nsp1	Sheep polyclonal	MRC PPU	DA103		1:70	0.35	7
nsp2	Sheep polyclonal	MRC PPU	DA105		1:52	0.26	72
nsp3	Rabbit polyclonal	Thermo Fisher	PA5-116947	YA3808034B	1:134	0.67	46
nsp3	Sheep polyclonal	MRC PPU	DA126		1:24	0.12	5
nsp4	Sheep polyclonal	MRC PPU	DA239		1:36	0.18	143
nsp4	Rabbit polyclonal	Novus	NBP3-15991-20ul	5500003317	1:100	0.31	157
nsp5	Sheep polyclonal	MRC PPU	DA118		1:68	0.34	40
nsp5	Rabbit polyclonal	ProteinTech	29286-1-AP	104362	1:90	0.45	83
nsp6	Rabbit monoclonal	Abcam	ab284633	1062329-1	1:200	1	22
nsp7	Rabbit monoclonal	GeneTex	GTX636719	44620	1:200	1	38
nsp7	Sheep polyclonal	MRC PPU	DA093		1:26	0.13	4
nsp8	Sheep polyclonal	MRC PPU	DA110		1:54	0.27	19
nsp9	Sheep polyclonal	MRC PPU	DA094		1:40	0.2	22
nsp10	Sheep polyclonal	MRC PPU	DA091		1:44	0.22	26
nsp12	Sheep polyclonal	MRC PPU	DA119		1:25	0.25	20
nsp12	Rabbit polyclonal	Sigma-Aldrich	SAB3501287-100UG	926721011	1:500	1	15
nsp13	Sheep polyclonal	MRC PPU	DA111		1:36	0.18	19
nsp14	Sheep polyclonal	MRC PPU	DA112		1:26	0.26	19
nsp15	Rabbit polyclonal	ProteinTech	29301-1-AP		1:200	1	20
nsp16	Sheep polyclonal	MRC PPU	DA113		1:32	0.16	27
Spike S1	Rabbit polyclonal	GeneTex	GTX135356	43957	1:40	0.2	13
Spike S1	Rabbit polyclonal	GeneTex	GTX135385	43978	1:40	0.2	4
Spike S1	Rabbit monoclonal	Sino Biological	40150-R007	MA14MY2901-A	1:200	1	5
Spike S2	Goat polyclonal	R&D System	AF10774		1:20	0.2	113
Membrane	Sheep polyclonal	MRC PPU	DA107		1:26	0.13	34
Nucleocapsid	Mouse monoclonal	Thermo Fisher	MA5-29981	XF3619701	1:500	1.24	65
Nucleocapsid	Sheep polyclonal	MRC PPU	DA114		1:52	0.26	4
ORF3a	Sheep polyclonal	MRC PPU	DA102		1:70	0.35	12
ORF3a (125-275)	Sheep polyclonal	MRC PPU	DA100		1:38	0.19	12
ORF6	Rabbit Monoclonal	Abcam	ab286911-1006	1101778-2	1:200	1	2
ORF7a	Rabbit Monoclonal	Abcam	ab283962	1096595-1	1:100	0.5	4
ORF8	Rabbit Monoclonal	Abcam	ab283914-1006	1077625-3	1:200	1	3
ORF9b	Rabbit monoclonal	GeneTex	GTX637667	44914	1:200	1	4
ORF9b	Sheep polyclonal	MRC PPU	DA089		1:50	0.25	4
Giantin (GOLGB1)	Rabbit polyclonal	Sigma-Aldrich	HPA011555-100UL		1:42	0.21	24
TGN46	Rabbit polyclonal	ProteinTech	13573-1-AP		1:116	0.58	11
LAMP1	Rabbit monoclonal	Cell Signaling	9091S		1:500		5
GFP	Rabbit polyclonal	Novus	NB600-308SS		1:163	0.65	26
Secondary antibodies
Antigen	Host species	Vendor	Part Cat #	Lot	Dilution	Stock (mg/ml)	Conjugate
Rabbit IgG	Donkey	Thermo Fisher	A-31573	2359136	1:500	2	AF647
Mouse IgG	Donkey	Thermo Fisher	A-31571	2555690	1:500	2	AF647
Sheep IgG	Donkey	Thermo Fisher	A-21448	2454134	1:500	2	AF647
Rabbit IgG	Donkey	Biotium	CUSTOM-CFDYE	23C0811	1:250	1	CF583R
Mouse IgG	Donkey	Biotium	Custom CF Dye	23C1122	1:250	1	CF583R
Sheep IgG	Donkey	Biotium	20897-500uL	24C0222	1:500	2	CF583R
Goat IgG	Donkey	Biotium	Custom CF Dye	23C1128	1:250	1	CF583R
Rabbit IgG	Donkey	Biotium	20418-250UL		1:500	2	CF680
Sheep IgG	Donkey	Biotium	20062-1		1:500	2	CF680
Goat IgG	Donkey	Sigma-Aldrich	SAB4600196-50UL		1:500	2	CF680
Mouse IgG	Donkey	Sigma-Aldrich	SAB4600075-50UL	17C1116	1:500	2	CF568
Goat IgG	Donkey	Sigma-Aldrich	SAB4600074-50UL	18C0723	1:500	2	CF568
