## Supplementary Table 2 for "Super-Resolution Atlas of SARS-CoV-2 Infection Reveals Protease-Dependent Organelle Maturation, dsRNA Landscapes, and Intracellular Structural Proteins"

### Sheet: Sheet1
Supplementary Table 2. Summary of localization patterns of SARS-CoV-2 RNAs and proteins in infected human cells.
Target	Localization in infected cells
vgRNA	DMV interior
	Diffuse in cytoplasm, associated with N
dsRNA	DMV interior
	Connectors between DMVs
	Large aggregates
nsp1	Diffuse in cytoplasm, associated with ribosomes
nsp2	DMV membrane, associated with pores
	Convoluted membranes
	Golgi bodies (late stage)
nsp3	Cytoplasmic side of DMV membrane pores
	Convoluted membranes
nsp4	DMV membrane pores
nsp5, nsp7…nsp16	DMV interior, associated with pores
	DMV interior (late stage)
	dsRNA aggregates
nsp6	DMV membrane, associated with pores
S1	Golgi bodies
	Virion-like particles in lysosomes and in LAMP1-negative vesicles
	Virions at plasma membrane (late stage)
S2	Golgi bodies
	Virion-like particles in lysosomes and in LAMP1-negative vesicles
	ER tubules and nuclear envelope
	Virions at plasma membrane (late stage)
M	Golgi bodies
	Virion-like particles in lysosomes and in LAMP1-negative vesicles
	Virions at plasma membrane (late stage)
N	Diffuse in cytoplasm, associated with vgRNA
	DMV membrane
	Virions at plasma membrane (late stage)
ORF3a	Plasma membrane, filopodia-like projections
	Nuclear envelope, DMV membrane
	Golgi bodies
ORF6	Golgi-like pattern
ORF7a	Golgi-like pattern
ORF8	Golgi-like pattern
ORF9b	Mitochondrial membrane
	Diffuse in cytoplasm (late stage)
